# A life cycle alteration can correct molting defects in *Caenorhabditis elegans*

**DOI:** 10.1101/2021.11.02.466921

**Authors:** Shaonil Binti, Rosa V. Melinda, Braveen B. Joseph, Phil Edeen, Sam D. Miller, David S. Fay

## Abstract

Molting is a widespread feature in the development of many invertebrates, including nematodes and arthropods. In *Caenorhabditis elegans*, the highly conserved protein kinases NEKL-2/NEK8/9 and NEKL-3/NEK6/7 (NEKLs) promote molting through their involvement in the uptake and intracellular trafficking of epidermal cargos. We found that the relative requirements for NEKL-2 and NEKL-3 differed at different life-cycle stages and under different environmental conditions. Most notably, the transition from the second to the third larval stage (L2→L3 molt) required a higher level of NEKL function than during several other life stages or when animals had experienced starvation at the L1 stage. Specifically, larvae that entered the pre-dauer L2d stage could escape molting defects when transiting to the (non-dauer) L3 stage. Consistent with this, mutations that promote entry into L2d suppressed *nekl*-associated molting defects, whereas mutations that inhibit L2d entry reduced starvation-mediated suppression. We further showed that loss or reduction of NEKL functions led to defects in the transcription of cyclically expressed molting genes, many of which are under the control of systemic steroid hormone regulation. Moreover, the timing and severity of these transcriptional defects correlated closely with the strength of *nekl* alleles and with their stage of arrest. Interestingly, transit through L2d rescued *nekl*-associated expression defects in suppressed worms, providing an example of how life-cycle decisions can impact subsequent developmental events. Given that NEKLs are implicated in the uptake of sterols by the epidermis, we propose that loss of NEKLs leads to a physiological reduction in steroid-hormone signaling and consequent defects in the transcription of genes required for molting.
