## Supplementary material for "A life cycle alteration can correct molting defects in *Caenorhabditis elegans*": File S1

### Sheet: Sheet1
List of strains used in this study
Strain names	Genotype
N2	wild type
PS8521	syIs645(ets-10p::gfp; ofm-1p::rfp)
DR1567	daf-2 (m577)
DR1572	daf-2 (e1368)
DR1568	daf-2(e1371)
DR1564	daf-2(m41)
CB1370	daf-2(e1370)
GR1395	mgIs49(mlt-10p::GFP-pest;ttx-3::GFP)
ARF256	aaaEx32(fbn-1p::gfp-pest + ttx-3p::GFP)
EG3201	oxIs135[nas-37p::GFP:rODC(pest)(pWD95,lin-15(+)];lin-15(n765ts)
HW2523	EG6699;xeSi437(qua-1p::gfp::h2b::pest::unc-54 3′UTR;unc-119+)
LH191	eqIs1(lrp-1::gfp);rrf-3(pk1426)
RDV55	rdvIs1[egl-17p::Myri-mCherry::pie-1 3'UTR + egl-17p::mig-10::YFP::unc-54 3'UTR + egl-17p::mCherry-TEV-S::his-24 + rol-6(su1006)]
SP2734	mlt-4(sv9);mnEX173(mlt-4(+); pTG96)
SP2736	nekl-3(sv3);mnEx174(F19H6; pTG96)
WY1098	mlt-3(fd72); fdEx267(WRM0601dD02; pTG96(sur-5::GFP))
WY1165	nekl-2(fd91);fdEx278[pDF166 (nekl-2[+]; pTG96)]
WY1145	nekl-2(fd81);nekl-3(gk894345);fdEx286[pDF153(nekl-3(+)); pTG96)]
WY1562	eqIs1(lrp-1::GFP);pw29(nekl-3::aid);ieSi57(peft-3::mruby::tir-1)
WY1633	nekl-2(fd81);daf-5(e1368);nekl-3(gk894345);fdEx286
WY1650	nekl-2(fd81);nekl-3(gk894345);mgls49(mlt-10p::GFP-pest;ttx-3::GFP);fdEx286
WY1652	nekl-2(gk839);mgls49(mlt-10p::GFP-pest:ttx-3::GFP);fdEx261(nekl-2::mCherry, myo-2::GFP)
WY1653	nekl-3(gk506);mgls49(mlt-10p::GFP-pest;ttx-3::GFP);mnEx174
WY1665	nekl-2(fd91);mgls49(mlt-10p::GFP-pest;ttx-3::GFP);fdEx278
WY1666	nekl-3(sv3);mgls49(mlt-10p::GFP-pest;ttx-3::GFP);mnEx174
WY1668	nekl-2(fd81);daf-2(e1370);nekl-3(gk894345);fdEx286
WY1680	ie57(peft-3::mRuby::tir1);pw29(nekl-3::AID)
WY1681	pw27[nekl-2::aid];ie57[peft-3::mRuby::tir-1]
WY1687	nekl-2(gk839);oxIs135(nas-37p::GFP–PEST);fdEx261
WY1688	nekl-3(gk506);oxIs135(nas-37p::GFP–PEST];mnEx174
WY1689	nekl-2(fd81);nekl-3(gk894345);oxIs135(nas-37p::GFP–PEST]; fdEx286
WY1698	nekl-3(gk505);mnEx174;aaaEx32(fbn-1p::GFP–PEST)
WY1699	nekl-2(gk839);fdEx261; aaaEx32 [fbn-1p::GFP–PEST]
WY1710	nekl-2(fd81);nekl-3(gk894345);aaaEx32(fbn-1p::GFP–PEST); fdEx286
WY1711	nekl-2(fd81);nekl-3(gk894345);fdEx286
WY1712	nekl-2(fd81);daf-2(e1368);nekl-3(gk894345);fdEx286
WY1713	nekl-2(fd81);daf-2(m577);nekl-3(gk894345);fdEx286
WY1714	nekl-2(fd81);daf-2(m41);nekl-3(gk894345);fdEx286
WY1715	nekl-2(fd81);daf-7(e1372);nekl-3(gk894345);fdEx286
WY1718	nekl-2(fd81);daf-2(e1370);nekl-3(gk894345);oxIs135(nas-37p::GFP–PEST);fdEx286
WY1722	nekl-2(fd91);daf-2(e1370);fdEx278
WY1724	daf-2(e1370);nekl-3(sv3);mnEx174
WY1739	nekl-2(fd81);daf-2(e1370);nekl-3(gk894345);mgIs49(mlt-10p::GFP–PEST;ttx-3::GFP);fdEx286
WY1752	nekl-2(fd81);daf-2(e1371);nekl-3(gk894345);fdEx286
WY1753	nekl-2(fd91);daf-2(e1370);syIs645(ets-10p::gfp;ofm-1p::rfp);fdEx278
WY1754	daf-2(e1370);nekl-3(sv3);syIs645(ets-10p::gfp;ofm-1p::rfp);mnEx174
WY1755	nekl-2(fd81);daf-16(fd335);nekl-3(gk894345);fdEx286
WY1759	nekl-2(fd81);daf-16(fd335);daf-5(e1368);nekl-3(gk894345); fdEx286
WY1761	nekl-2(fd81);daf-16(fd335);daf-2(e1370);nekl-3(gk894345); fdEx286
WY1803	eqIs1(lrp-1::GFP);daf-2(e1370);pw29(nekl-3::aid);ieSi57(peft-3::mruby::tir-1)
WY1807	nekl-2(fd91);daf-7(e1372);fdEx278
WY1808	daf-7(e1372);nekl-3(sv3);mnEx174
WY1815	nekl-3(gk505);xeSi437(qua-1p::gfp::h2b::pest::unc-54 unc-119+); mnEx174
WY1818	nekl-2(gk839);xeSi437(qua-1p::gfp::h2b::pest::unc-54 unc-119+); fdEx261
WY1830	nekl-3(gk506);rdvIs1[egl-17p::Myri-mCherry::pie-1 3'UTR + egl-17p::mig-10::YFP::unc-54 3'UTR + egl-17p::mCherry-TEV-S::his-24 + rol-6(su1006)];mnEx174
WY1831	nekl-2(gk839);rdvIs1[egl-17p::Myri-mCherry::pie-1 3'UTR + egl-17p::mig-10::YFP::unc-54 3'UTR + egl-17p::mCherry-TEV-S::his-24 + rol-6(su1006)]; fdEx261
